# Playing with FiRE: A genome resolved view of the soil microbiome responses to high severity forest wildfire

**DOI:** 10.1101/2021.08.17.456416

**Authors:** Amelia R. Nelson, Adrienne B. Narrowe, Charles C. Rhoades, Timothy S. Fegel, Rebecca A. Daly, Holly K. Roth, Rosalie K. Chu, Kaela K. Amundson, Sara E. Geonczy, Joanne B. Emerson, Robert B. Young, Andrei S. Steindorff, Stephen J. Mondo, Igor V. Grigoriev, Asaf Salamov, Thomas Borch, Michael J. Wilkins

**Affiliations:** Department of Soil and Crop Sciences, Colorado State University, Fort Collins, CO, USA; Rocky Mountain Research Station, U.S. Forest Service, Fort Collins, CO, USA; Department of Chemistry, Colorado State University, Fort Collins, CO, USA; Environmental Molecular Sciences Laboratory, Pacific Northwest National Laboratory, Richland, WA, USA; Department of Plant Pathology, University of California, Davis, CA, USA; Chemical Analysis & Instrumentation Laboratory, New Mexico State University, Las Cruces, NM, USA; Department of Energy Joint Genome Institute, Lawrence Berkeley National Laboratory, Berkeley, CA, USA; Department of Agricultural Biology, Colorado State University, Fort Collins, CO, USA; Department of Plant and Microbial Biology, University of California Berkeley, Berkeley, CA, USA; Department of Civil and Environmental Engineering, Colorado State University, Fort Collins, CO, USA

## Abstract

Warming climate has increased the frequency and size of high severity wildfires in the western United States, with deleterious impacts on forest ecosystem resilience. Although forest soil microbiomes provide a myriad of ecosystem functions, little is known regarding the impact of high severity fire on microbially-mediated processes. Here, we characterized functional shifts in the soil microbiome (bacterial, fungal, and viral) across wildfire burn severity gradients one year post-fire in coniferous forests (Colorado and Wyoming, USA). We generated the **Fi**re **R**esponding **E**cogenomic database (FiRE-db), consisting of 637 metagenome-assembled bacterial genomes, 2490 viral populations, and 2 fungal genomes complemented by 12 metatranscriptomes from soils affected by low and high-severity, and complementary marker gene sequencing and metabolomics data. Actinobacteria dominated the fraction of enriched and active taxa across burned soils. Taxa within surficial soils impacted by high severity wildfire exhibited traits including heat resistance, sporulation and fast growth that enhanced post-fire survival. Carbon cycling within this system was predicted to be influenced by microbial processing of pyrogenic compounds and turnover of dominant bacterial community members by abundant viruses. These genome-resolved analyses across trophic levels reveal the complexity of post-fire soil microbiome activity and offer opportunities for restoration strategies that specifically target these communities.
