## Supplementary data 1 for "Playing with FiRE: A genome resolved view of the soil microbiome responses to high severity forest wildfire"

### Sheet: Sheet1
Label #	Fire Location	Site #	Collection Date	Time	Location coordinates	Plot slope	Plot aspect	Elevation (ft)	Soil horizon	Subplot	Burn severity	Soil Extract NH4N (mg/L)	Soil Extract NO3N (mg/L)
1	Badger Creek	4	2019-08-16	08:52:00	41.03881, -106.12196	8.3°	95° NE		O	a	High	N/A	N/A
2	Badger Creek	4	2019-08-16	08:52:00	41.03881, -106.12196	8.3°	95° NE		A	a	High	0.702	0.191
3	Badger Creek	4	2019-08-16	08:52:00	41.03881, -106.12196	8.3°	95° NE		O	b	High	N/A	N/A
4	Badger Creek	4	2019-08-16	08:52:00	41.03881, -106.12196	8.3°	95° NE		A	b	High	N/A	N/A
5	Badger Creek	4	2019-08-16	08:52:00	41.03881, -106.12196	8.3°	95° NE		O	c	High	N/A	N/A
6	Badger Creek	4	2019-08-16	08:52:00	41.03881, -106.12196	8.3°	95° NE		A	c	High	3.37	0.08244
7	Badger Creek	4	2019-08-16	08:52:00	41.03881, -106.12196	8.3°	95° NE		O	d	High	N/A	N/A
8	Badger Creek	4	2019-08-16	08:52:00	41.03881, -106.12196	8.3°	95° NE		A	d	High	N/A	N/A
9	Badger Creek	4	2019-08-16	08:52:00	41.03881, -106.12196	8.3°	95° NE		O	e	High	N/A	N/A
10	Badger Creek	4	2019-08-16	08:52:00	41.03881, -106.12196	8.3°	95° NE		A	e	High	0.417	2.23
11	Badger Creek	4	2019-08-16	08:52:00	41.03881, -106.12196	8.3°	95° NE		O	f	High	N/A	N/A
12	Badger Creek	4	2019-08-16	08:52:00	41.03881, -106.12196	8.3°	95° NE		A	f	High	N/A	N/A
13	Badger Creek	4	2019-08-16	09:51:00	41.03998, -106.12322	3.3°	104° E	8870	O	a	Mod	N/A	N/A
14	Badger Creek	4	2019-08-16	09:51:00	41.03998, -106.12322	3.3°	104° E	8870	A	a	Mod	0.313	0.0942
15	Badger Creek	4	2019-08-16	09:51:00	41.03998, -106.12322	3.3°	104° E	8870	O	b	Mod	N/A	N/A
16	Badger Creek	4	2019-08-16	09:51:00	41.03998, -106.12322	3.3°	104° E	8870	A	b	Mod	N/A	N/A
17	Badger Creek	4	2019-08-16	09:51:00	41.03998, -106.12322	3.3°	104° E	8870	O	c	Mod	N/A	N/A
18	Badger Creek	4	2019-08-16	09:51:00	41.03998, -106.12322	3.3°	104° E	8870	A	c	Mod	0.0925	0.0902
19	Badger Creek	4	2019-08-16	09:51:00	41.03998, -106.12322	3.3°	104° E	8870	O	d	Mod	N/A	N/A
20	Badger Creek	4	2019-08-16	09:51:00	41.03998, -106.12322	3.3°	104° E	8870	A	d	Mod	N/A	N/A
21	Badger Creek	4	2019-08-16	09:51:00	41.03998, -106.12322	3.3°	104° E	8870	O	e	Mod	N/A	N/A
22	Badger Creek	4	2019-08-16	09:51:00	41.03998, -106.12322	3.3°	104° E	8870	A	e	Mod	0.476	0.0904
23	Badger Creek	4	2019-08-16	09:51:00	41.03998, -106.12322	3.3°	104° E	8870	O	f	Mod	N/A	N/A
24	Badger Creek	4	2019-08-16	09:51:00	41.03998, -106.12322	3.3°	104° E	8870	A	f	Mod	N/A	N/A
25	Badger Creek	4	2019-08-16	10:50:00	41.03975, -106.12519	4.9°	60° NE	8920	O	a	Low	N/A	N/A
26	Badger Creek	4	2019-08-16	10:50:00	41.03975, -106.12519	4.9°	60° NE	8920	A	a	Low	0.0345	0.080834
27	Badger Creek	4	2019-08-16	10:50:00	41.03975, -106.12519	4.9°	60° NE	8920	O	b	Low	N/A	N/A
28	Badger Creek	4	2019-08-16	10:50:00	41.03975, -106.12519	4.9°	60° NE	8920	A	b	Low	N/A	N/A
29	Badger Creek	4	2019-08-16	10:50:00	41.03975, -106.12519	4.9°	60° NE	8920	O	c	Low	N/A	N/A
30	Badger Creek	4	2019-08-16	10:50:00	41.03975, -106.12519	4.9°	60° NE	8920	A	c	Low	2.61	0.202
31	Badger Creek	4	2019-08-16	10:50:00	41.03975, -106.12519	4.9°	60° NE	8920	O	d	Low	N/A	N/A
32	Badger Creek	4	2019-08-16	10:50:00	41.03975, -106.12519	4.9°	60° NE	8920	A	d	Low	N/A	N/A
33	Badger Creek	4	2019-08-16	10:50:00	41.03975, -106.12519	4.9°	60° NE	8920	O	e	Low	N/A	N/A
34	Badger Creek	4	2019-08-16	10:50:00	41.03975, -106.12519	4.9°	60° NE	8920	A	e	Low	0.161	0.08716
35	Badger Creek	4	2019-08-16	10:50:00	41.03975, -106.12519	4.9°	60° NE	8920	O	f	Low	N/A	N/A
36	Badger Creek	4	2019-08-16	10:50:00	41.03975, -106.12519	4.9°	60° NE	8920	A	f	Low	N/A	N/A
37	Badger Creek	4	2019-08-16	11:45:00	41.03974, -106.12568	8.0°	33° NE	8950	O	a	Control	N/A	N/A
38	Badger Creek	4	2019-08-16	11:45:00	41.03974, -106.12568	8.0°	33° NE	8950	A	a	Control	0.335	0.083
39	Badger Creek	4	2019-08-16	11:45:00	41.03974, -106.12568	8.0°	33° NE	8950	O	b	Control	N/A	N/A
40	Badger Creek	4	2019-08-16	11:45:00	41.03974, -106.12568	8.0°	33° NE	8950	A	b	Control	N/A	N/A
41	Badger Creek	4	2019-08-16	11:45:00	41.03974, -106.12568	8.0°	33° NE	8950	O	c	Control	N/A	N/A
42	Badger Creek	4	2019-08-16	11:45:00	41.03974, -106.12568	8.0°	33° NE	8950	A	c	Control	0.573	0.098
43	Badger Creek	4	2019-08-16	11:45:00	41.03974, -106.12568	8.0°	33° NE	8950	O	d	Control	N/A	N/A
44	Badger Creek	4	2019-08-16	11:45:00	41.03974, -106.12568	8.0°	33° NE	8950	A	d	Control	N/A	N/A
45	Badger Creek	4	2019-08-16	11:45:00	41.03974, -106.12568	8.0°	33° NE	8950	O	e	Control	N/A	N/A
46	Badger Creek	4	2019-08-16	11:45:00	41.03974, -106.12568	8.0°	33° NE	8950	A	e	Control	0.092	0.0954
47	Badger Creek	4	2019-08-16	11:45:00	41.03974, -106.12568	8.0°	33° NE	8950	O	f	Control	N/A	N/A
48	Badger Creek	4	2019-08-16	11:45:00	41.03974, -106.12568	8.0°	33° NE	8950	A	f	Control	N/A	N/A
49	Badger Creek	3	2019-08-16	13:30:00	41.04855, -106.12924	1.7°	294° NW	9010	O	a	High	N/A	N/A
50	Badger Creek	3	2019-08-16	13:30:00	41.04855, -106.12924	1.7°	294° NW	9010	A	a	High	0.924	0.080592
51	Badger Creek	3	2019-08-16	13:30:00	41.04855, -106.12924	1.7°	294° NW	9010	O	b	High	N/A	N/A
52	Badger Creek	3	2019-08-16	13:30:00	41.04855, -106.12924	1.7°	294° NW	9010	A	b	High	N/A	N/A
53	Badger Creek	3	2019-08-16	13:30:00	41.04855, -106.12924	1.7°	294° NW	9010	O	c	High	N/A	N/A
54	Badger Creek	3	2019-08-16	13:30:00	41.04855, -106.12924	1.7°	294° NW	9010	A	c	High	0.966	0.0946
55	Badger Creek	3	2019-08-16	13:30:00	41.04855, -106.12924	1.7°	294° NW	9010	O	d	High	N/A	N/A
56	Badger Creek	3	2019-08-16	13:30:00	41.04855, -106.12924	1.7°	294° NW	9010	A	d	High	N/A	N/A
57	Badger Creek	3	2019-08-16	13:30:00	41.04855, -106.12924	1.7°	294° NW	9010	O	e	High	N/A	N/A
58	Badger Creek	3	2019-08-16	13:30:00	41.04855, -106.12924	1.7°	294° NW	9010	A	e	High	0.599	0.1639
59	Badger Creek	3	2019-08-16	13:30:00	41.04855, -106.12924	1.7°	294° NW	9010	O	f	High	N/A	N/A
60	Badger Creek	3	2019-08-16	13:30:00	41.04855, -106.12924	1.7°	2° N	9010	A	f	High	N/A	N/A
61	Badger Creek	3	2019-08-16	14:27:00	41.04851, -106.13182	2.4°	2° N	9060	O	a	Mod	N/A	N/A
62	Badger Creek	3	2019-08-16	14:27:00	41.04851, -106.13182	2.4°	2° N	9060	A	a	Mod	1.87	0.08608
63	Badger Creek	3	2019-08-16	14:27:00	41.04851, -106.13182	2.4°	2° N	9060	O	b	Mod	N/A	N/A
64	Badger Creek	3	2019-08-16	14:27:00	41.04851, -106.13182	2.4°	2° N	9060	A	b	Mod	N/A	N/A
65	Badger Creek	3	2019-08-16	14:27:00	41.04851, -106.13182	2.4°	2° N	9060	O	c	Mod	N/A	N/A
66	Badger Creek	3	2019-08-16	14:27:00	41.04851, -106.13182	2.4°	2° N	9060	A	c	Mod	0.876	0.1117
67	Badger Creek	3	2019-08-16	14:27:00	41.04851, -106.13182	2.4°	2° N	9060	O	d	Mod	N/A	N/A
68	Badger Creek	3	2019-08-16	14:27:00	41.04851, -106.13182	2.4°	2° N	9060	A	d	Mod	N/A	N/A
69	Badger Creek	3	2019-08-16	14:27:00	41.04851, -106.13182	2.4°	2° N	9060	O	e	Mod	N/A	N/A
70	Badger Creek	3	2019-08-16	14:27:00	41.04851, -106.13182	2.4°	2° N	9060	A	e	Mod	0.467	0.0947
71	Badger Creek	3	2019-08-16	14:27:00	41.04851, -106.13182	2.4°	2° N	9060	O	f	Mod	N/A	N/A
72	Badger Creek	3	2019-08-16	14:27:00	41.04851, -106.13182	2.4°	2° N	9060	A	f	Mod	N/A	N/A
73	Badger Creek	3	2019-08-16	15:18:00	41.04866, -106.12905	4.3°	320° NW	9000	O	a	Low	N/A	N/A
74	Badger Creek	3	2019-08-16	15:18:00	41.04866, -106.12905	4.3°	320° NW	9000	A	a	Low	0.174	0.0986
75	Badger Creek	3	2019-08-16	15:18:00	41.04866, -106.12905	4.3°	320° NW	9000	O	b	Low	N/A	N/A
76	Badger Creek	3	2019-08-16	15:18:00	41.04866, -106.12905	4.3°	320° NW	9000	A	b	Low	N/A	N/A
77	Badger Creek	3	2019-08-16	15:18:00	41.04866, -106.12905	4.3°	320° NW	9000	O	c	Low	N/A	N/A
78	Badger Creek	3	2019-08-16	15:18:00	41.04866, -106.12905	4.3°	320° NW	9000	A	c	Low	0.568	0.339
79	Badger Creek	3	2019-08-16	15:18:00	41.04866, -106.12905	4.3°	320° NW	9000	O	d	Low	N/A	N/A
80	Badger Creek	3	2019-08-16	15:18:00	41.04866, -106.12905	4.3°	320° NW	9000	A	d	Low	N/A	N/A
81	Badger Creek	3	2019-08-16	15:18:00	41.04866, -106.12905	4.3°	320° NW	9000	O	e	Low	N/A	N/A
82	Badger Creek	3	2019-08-16	15:18:00	41.04866, -106.12905	4.3°	320° NW	9000	A	e	Low	0.206	0.08448
83	Badger Creek	3	2019-08-16	15:18:00	41.04866, -106.12905	4.3°	320° NW	9000	O	f	Low	N/A	N/A
84	Badger Creek	3	2019-08-16	15:18:00	41.04866, -106.12905	4.3°	320° NW	9000	A	f	Low	N/A	N/A
85	Ryan	1	2019-08-19	09:49:00	41.02722, -106.63529	6.4°	117° SE	9020	O	a	High	N/A	N/A
86	Ryan	1	2019-08-19	09:49:00	41.02722, -106.63529	6.4°	117° SE	9020	A	a	High	0.134	0.183
87	Ryan	1	2019-08-19	09:49:00	41.02722, -106.63529	6.4°	117° SE	9020	O	b	High	N/A	N/A
88	Ryan	1	2019-08-19	09:49:00	41.02722, -106.63529	6.4°	117° SE	9020	A	b	High	N/A	N/A
89	Ryan	1	2019-08-19	09:49:00	41.02722, -106.63529	6.4°	117° SE	9020	O	c	High	N/A	N/A
90	Ryan	1	2019-08-19	09:49:00	41.02722, -106.63529	6.4°	117° SE	9020	A	c	High	0.618	0.08447
91	Ryan	1	2019-08-19	09:49:00	41.02722, -106.63529	6.4°	117° SE	9020	O	d	High	N/A	N/A
92	Ryan	1	2019-08-19	09:49:00	41.02722, -106.63529	6.4°	117° SE	9020	A	d	High	N/A	N/A
93	Ryan	1	2019-08-19	09:49:00	41.02722, -106.63529	6.4°	117° SE	9020	O	e	High	N/A	N/A
94	Ryan	1	2019-08-19	09:49:00	41.02722, -106.63529	6.4°	117° SE	9020	A	e	High	0.274	0.079924
95	Ryan	1	2019-08-19	09:49:00	41.02722, -106.63529	6.4°	117° SE	9020	O	f	High	N/A	N/A
96	Ryan	1	2019-08-19	09:49:00	41.02722, -106.63529	6.4°	117° SE	9020	A	f	High	N/A	N/A
97	Ryan	1	2019-08-19	10:41:00	41.02784, -106.63271	11.7°	114° SE	8950	O	a	Mod	N/A	N/A
98	Ryan	1	2019-08-19	10:41:00	41.02784, -106.63271	11.7°	114° SE	8950	A	a	Mod	0.325	0.1797
99	Ryan	1	2019-08-19	10:41:00	41.02784, -106.63271	11.7°	114° SE	8950	O	b	Mod	N/A	N/A
100	Ryan	1	2019-08-19	10:41:00	41.02784, -106.63271	11.7°	114° SE	8950	A	b	Mod	N/A	N/A
101	Ryan	1	2019-08-19	10:41:00	41.02784, -106.63271	11.7°	114° SE	8950	O	c	Mod	N/A	N/A
102	Ryan	1	2019-08-19	10:41:00	41.02784, -106.63271	11.7°	114° SE	8950	A	c	Mod	1.59	0.0928
103	Ryan	1	2019-08-19	10:41:00	41.02784, -106.63271	11.7°	114° SE	8950	O	d	Mod	N/A	N/A
104	Ryan	1	2019-08-19	10:41:00	41.02784, -106.63271	11.7°	114° SE	8950	A	d	Mod	N/A	N/A
105	Ryan	1	2019-08-19	10:41:00	41.02784, -106.63271	11.7°	114° SE	8950	O	e	Mod	N/A	N/A
106	Ryan	1	2019-08-19	10:41:00	41.02784, -106.63271	11.7°	114° SE	8950	A	e	Mod	0.57	0.1176
107	Ryan	1	2019-08-19	10:41:00	41.02784, -106.63271	11.7°	114° SE	8950	O	f	Mod	N/A	N/A
108	Ryan	1	2019-08-19	10:41:00	41.02784, -106.63271	11.7°	114° SE	8950	A	f	Mod	N/A	N/A
109	Ryan	1	2019-08-19	11:35:00	41.02787, -106.63208	14.1°	158° S	8940	O	a	Low	N/A	N/A
110	Ryan	1	2019-08-19	11:35:00	41.02787, -106.63208	14.1°	158° S	8940	A	a	Low	0.226	0.08772
111	Ryan	1	2019-08-19	11:35:00	41.02787, -106.63208	14.1°	158° S	8940	O	b	Low	N/A	N/A
112	Ryan	1	2019-08-19	11:35:00	41.02787, -106.63208	14.1°	158° S	8940	A	b	Low	N/A	N/A
113	Ryan	1	2019-08-19	11:35:00	41.02787, -106.63208	14.1°	158° S	8940	O	c	Low	N/A	N/A
114	Ryan	1	2019-08-19	11:35:00	41.02787, -106.63208	14.1°	158° S	8940	A	c	Low	0.0387	0.0971
115	Ryan	1	2019-08-19	11:35:00	41.02787, -106.63208	14.1°	158° S	8940	O	d	Low	N/A	N/A
116	Ryan	1	2019-08-19	11:35:00	41.02787, -106.63208	14.1°	158° S	8940	A	d	Low	N/A	N/A
117	Ryan	1	2019-08-19	11:35:00	41.02787, -106.63208	14.1°	158° S	8940	O	e	Low	N/A	N/A
118	Ryan	1	2019-08-19	11:35:00	41.02787, -106.63208	14.1°	158° S	8940	A	e	Low	0.35	0.08562
119	Ryan	1	2019-08-19	11:35:00	41.02787, -106.63208	14.1°	158° S	8940	O	f	Low	N/A	N/A
120	Ryan	1	2019-08-19	11:35:00	41.02787, -106.63208	14.1°	158° S	8940	A	f	Low	N/A	N/A
121	Ryan	1	2019-08-19	12:30:00	41.02788, -106.63169	15.3°	118° SE	8920	O	a	Control	N/A	N/A
122	Ryan	1	2019-08-19	12:30:00	41.02788, -106.63169	15.3°	118° SE	8920	A	a	Control	0.0335	0.1006
123	Ryan	1	2019-08-19	12:30:00	41.02788, -106.63169	15.3°	118° SE	8920	O	b	Control	N/A	N/A
124	Ryan	1	2019-08-19	12:30:00	41.02788, -106.63169	15.3°	118° SE	8920	A	b	Control	N/A	N/A
125	Ryan	1	2019-08-19	12:30:00	41.02788, -106.63169	15.3°	118° SE	8920	O	c	Control	N/A	N/A
126	Ryan	1	2019-08-19	12:30:00	41.02788, -106.63169	15.3°	118° SE	8920	A	c	Control	0.213	0.1037
127	Ryan	1	2019-08-19	12:30:00	41.02788, -106.63169	15.3°	118° SE	8920	O	d	Control	N/A	N/A
128	Ryan	1	2019-08-19	12:30:00	41.02788, -106.63169	15.3°	118° SE	8920	A	d	Control	N/A	N/A
129	Ryan	2	2019-08-19	14:20:00	41.01162, -106.53558	6.7°	5° N	8160	O	a	Control	N/A	N/A
130	Ryan	2	2019-08-19	14:20:00	41.01162, -106.53558	6.7°	5° N	8160	A	a	Control	0.0515	0.1603
131	Ryan	2	2019-08-19	14:20:00	41.01162, -106.53558	6.7°	5° N	8160	O	b	Control	N/A	N/A
132	Ryan	2	2019-08-19	14:20:00	41.01162, -106.53558	6.7°	5° N	8160	A	b	Control	N/A	N/A
133	Ryan	2	2019-08-19	14:20:00	41.01162, -106.53558	6.7°	5° N	8160	O	c	Control	N/A	N/A
134	Ryan	2	2019-08-19	14:20:00	41.01162, -106.53558	6.7°	5° N	8160	A	c	Control	0.156	0.1001
135	Ryan	2	2019-08-19	14:20:00	41.01162, -106.53558	6.7°	5° N	8160	O	d	Control	N/A	N/A
136	Ryan	2	2019-08-19	14:20:00	41.01162, -106.53558	6.7°	5° N	8160	A	d	Control	N/A	N/A
137	Ryan	2	2019-08-19	14:20:00	41.01162, -106.53558	6.7°	5° N	8160	O	e	Control	N/A	N/A
138	Ryan	2	2019-08-19	14:20:00	41.01162, -106.53558	6.7°	5° N	8160	A	e	Control	0.0961	0.08235
139	Ryan	2	2019-08-19	14:20:00	41.01162, -106.53558	6.7°	5° N	8160	O	f	Control	N/A	N/A
140	Ryan	2	2019-08-19	14:20:00	41.01162, -106.53558	6.7°	5° N	8160	A	f	Control	N/A	N/A
141	Ryan	2	2019-08-19	15:25:00	41.01220, -106.53679	14.2°	19° N	8160	O	a	Low	N/A	N/A
142	Ryan	2	2019-08-19	15:25:00	41.01220, -106.53679	14.2°	19° N	8160	A	a	Low	0.103	0.08331
143	Ryan	2	2019-08-19	15:25:00	41.01220, -106.53679	14.2°	19° N	8160	O	b	Low	N/A	N/A
144	Ryan	2	2019-08-19	15:25:00	41.01220, -106.53679	14.2°	19° N	8160	A	b	Low	N/A	N/A
145	Ryan	2	2019-08-19	15:25:00	41.01220, -106.53679	14.2°	19° N	8160	O	c	Low	N/A	N/A
146	Ryan	2	2019-08-19	15:25:00	41.01220, -106.53679	14.2°	19° N	8160	A	c	Low	2.24	0.223
147	Ryan	2	2019-08-19	15:25:00	41.01220, -106.53679	14.2°	19° N	8160	O	d	Low	N/A	N/A
148	Ryan	2	2019-08-19	15:25:00	41.01220, -106.53679	14.2°	19° N	8160	A	d	Low	N/A	N/A
149	Ryan	2	2019-08-19	15:25:00	41.01220, -106.53679	14.2°	19° N	8160	O	e	Low	N/A	N/A
150	Ryan	2	2019-08-19	15:25:00	41.01220, -106.53679	14.2°	19° N	8160	A	e	Low	0.923	0.08927
151	Ryan	2	2019-08-19	15:25:00	41.01220, -106.53679	14.2°	19° N	8160	O	f	Low	N/A	N/A
152	Ryan	2	2019-08-19	15:25:00	41.01220, -106.53679	14.2°	19° N	8160	A	f	Low	N/A	N/A
153	Ryan	2	2019-08-19	16:10:00	41.01217, -106.53865	11.5°	346° N	8180	O	a	Mod	N/A	N/A
154	Ryan	2	2019-08-19	16:10:00	41.01217, -106.53865	11.5°	346° N	8180	A	a	Mod	0.352	0.1028
155	Ryan	2	2019-08-19	16:10:00	41.01217, -106.53865	11.5°	346° N	8180	O	b	Mod	N/A	N/A
156	Ryan	2	2019-08-19	16:10:00	41.01217, -106.53865	11.5°	346° N	8180	A	b	Mod	N/A	N/A
157	Ryan	2	2019-08-19	16:10:00	41.01217, -106.53865	11.5°	346° N	8180	O	c	Mod	N/A	N/A
158	Ryan	2	2019-08-19	16:10:00	41.01217, -106.53865	11.5°	346° N	8180	A	c	Mod	1.83	0.515
159	Ryan	2	2019-08-19	16:10:00	41.01217, -106.53865	11.5°	346° N	8180	O	d	Mod	N/A	N/A
160	Ryan	2	2019-08-19	16:10:00	41.01217, -106.53865	11.5°	346° N	8180	A	d	Mod	N/A	N/A
161	Ryan	2	2019-08-19	16:10:00	41.01217, -106.53865	11.5°	346° N	8180	O	e	Mod	N/A	N/A
162	Ryan	2	2019-08-19	16:10:00	41.01217, -106.53865	11.5°	346° N	8180	A	e	Mod	0.607	0.109
163	Ryan	2	2019-08-19	16:10:00	41.01217, -106.53865	11.5°	346° N	8180	O	f	Mod	N/A	N/A
164	Ryan	2	2019-08-19	16:10:00	41.01217, -106.53865	11.5°	346° N	8180	A	f	Mod	N/A	N/A
165	Ryan	2	2019-08-19	17:04:00	41.01183, -106.54110	5.5°	335° NW	8210	O	a	High	N/A	N/A
166	Ryan	2	2019-08-19	17:04:00	41.01183, -106.54110	5.5°	335° NW	8210	A	a	High	1.15	0.273
167	Ryan	2	2019-08-19	17:04:00	41.01183, -106.54110	5.5°	335° NW	8210	O	b	High	N/A	N/A
168	Ryan	2	2019-08-19	17:04:00	41.01183, -106.54110	5.5°	335° NW	8210	A	b	High	N/A	N/A
169	Ryan	2	2019-08-19	17:04:00	41.01183, -106.54110	5.5°	335° NW	8210	O	c	High	N/A	N/A
170	Ryan	2	2019-08-19	17:04:00	41.01183, -106.54110	5.5°	335° NW	8210	A	c	High	0.599	0.345
171	Ryan	2	2019-08-19	17:04:00	41.01183, -106.54110	5.5°	335° NW	8210	O	d	High	N/A	N/A
172	Ryan	2	2019-08-19	17:04:00	41.01183, -106.54110	5.5°	335° NW	8210	A	d	High	N/A	N/A
173	Ryan	2	2019-08-19	17:04:00	41.01183, -106.54110	5.5°	335° NW	8210	O	e	High	N/A	N/A
174	Ryan	2	2019-08-19	17:04:00	41.01183, -106.54110	5.5°	335° NW	8210	A	e	High	0.651	0.1058
175	Ryan	2	2019-08-19	17:04:00	41.01183, -106.54110	5.5°	335° NW	8210	O	f	High	N/A	N/A
176	Ryan	2	2019-08-19	17:04:00	41.01183, -106.54110	5.5°	335° NW	8210	A	f	High	N/A	N/A
