## Supplementary data 4 for "Playing with FiRE: A genome resolved view of the soil microbiome responses to high severity forest wildfire"

### Sheet: Sheet1
Broader_function	Pathway	Gene	HMM
Nitrogen Cycling	NH3-NO2	amoA	K10944
Nitrogen Cycling	NO3-NO2	napA	K02567
Nitrogen Cycling	NO3-NO2	narG, narZ	K00370
Nitrogen Cycling	N fixation	nifH	K02588
Nitrogen Cycling	NO2-NO	nirK	K00368
Nitrogen Cycling	NO2-NO	nirS	K15864
Nitrogen Cycling	N20-N2	nosZ	K00376
Aromatics	Catechol ortho-cleavage	catA	K03381
Aromatics	Catechol ortho-cleavage	catB	K01856
Aromatics	Catechol ortho-cleavage	catC	K03464
Aromatics	Protocatechuate ortho-cleavage	pcaG	K00448
Aromatics	Protocatechuate ortho-cleavage	pcaH	K00449
Aromatics	Protocatechuate ortho-cleavage	pcaB	K01857
Aromatics	Protocatechuate ortho-cleavage	pcaC	K01607
Aromatics	Catechol/protocatechuate ortho-cleavage	pcaD	K01055
Aromatics	Catechol/protocatechuate ortho-cleavage	pcaI	K01031
Aromatics	Catechol/protocatechuate ortho-cleavage	pcaJ	K01032
Aromatics	Catechol/protocatechuate ortho-cleavage	pcaF	K07823
Aromatics	Catechol meta-cleavage	dmpB, xylE	K00446
Aromatics	Catechol meta-cleavage	dmpC, xylG, praB	K10217
Aromatics	Catechol meta-cleavage	dmpD, xylF	K10216
Aromatics	Catechol meta-cleavage	mhpD	K02554
Aromatics	Catechol meta-cleavage	mhpE	K01666
Aromatics	Catechol meta-cleavage	mhpF	K04073
Aromatics	Catechol meta-cleavage	praC, xylH	K01821
Aromatics	Catechol meta-cleavage	dmpH, xylI, nahK	K01617
Aromatics	Protocatechuate meta-cleavage	ligA	K04100
Aromatics	Protocatechuate meta-cleavage	ligB	K04101
Aromatics	Protocatechuate meta-cleavage	ligC	K10219
Aromatics	Protocatechuate meta-cleavage	ligI	K10221
Aromatics	Protocatechuate meta-cleavage	galD	K16514
Aromatics	Protocatechuate meta-cleavage	ligJ	K10220
Aromatics	Protocatechuate meta-cleavage	galB	K16515
Aromatics	Protocatechuate meta-cleavage	ligK, galC	K10218
Aromatics	Napthalene - polyaromatics	nahD	K14584
Aromatics	Napthalene - polyaromatics	nahE	K14585
